# Molecular Signatures of Resilience to Alzheimer’s Disease in Neocortical Layer 4 Neurons

**DOI:** 10.1101/2024.11.03.621787

**Authors:** S Akila Parvathy Dharshini, Jorge Sanz-Ros, Jie Pan, Weijing Tang, Kristen Vallejo, Marcos Otero-Garcia, Inma Cobos

## Abstract

Single-cell omics is advancing our understanding of selective neuronal vulnerability in Alzheimer’s disease (AD), revealing specific subtypes that are either susceptible or resilient to neurodegeneration. Using single-nucleus and spatial transcriptomics to compare neocortical regions affected early (prefrontal cortex and precuneus) or late (primary visual cortex) in AD, we identified a resilient excitatory population in layer 4 of the primary visual cortex expressing *RORB*, *CUX2*, and *EYA4*. Layer 4 neurons in association neocortex also remained relatively preserved as AD progressed and shared overlapping molecular signatures of resilience. Early in the disease, resilient neurons upregulated genes associated with synapse maintenance, synaptic plasticity, calcium homeostasis, and neuroprotective factors, including *GRIN2A, RORA, NRXN1, NLGN1, NCAM2, FGF14, NRG3, NEGR1*, and *CSMD1*. We also identified *KCNIP4*, which encodes a voltage-gated potassium (Kv) channel-interacting protein that interacts with Kv4.2 channels and presenilins, as a key factor linked to resilience. *KCNIP4* was consistently upregulated in the early stages of pathology. Furthermore, AAV-mediated overexpression of *Kcnip4* in a humanized AD mouse model reduced the expression of the activity-dependent genes *Arc* and *c-Fos*, suggesting compensatory mechanisms against neuronal hyperexcitability. Our dataset provides a valuable resource for investigating mechanisms underlying resilience to neurodegeneration.
