## Supplementary Table 6 for "Molecular Signatures of Resilience to Alzheimer’s Disease in Neocortical Layer 4 Neurons"

### Sheet: Content
Supplementary Table 6. 'High-confidence' DE genes in clusters representing either vulnerable (Ex2; L2/3 IT) or resistant (Ex5; L4 IT) neuronal subtypes in BA9 and BA17 during early and late disease stages
The values represent the logFC change (∣logFC∣ > 0.1)

### Sheet: Sheet1
Genes	Ex2_BA9_Early	Ex2_BA9_Late	Ex2_BA17_Early	Ex2_BA17_Late	Ex5_BA9_Early	Ex5_BA9_Late	Ex5_BA17_Early	Ex5_BA17_Late
SYN3	-0.141749	-0.391179	0.283352	-0.264027		-0.249207	0.112914	-0.256927
TAFA1	-0.180498	-0.421166	0.193564	-0.195127	0.105999		0.322048	-0.191359
SLC24A2	0.119221		0.236925	-0.173078	0.116797		0.173744	-0.175887
CSMD1	-0.110997	-0.230318	0.216863		0.155301	-0.359108	0.336592
NALF1	-0.187988	-0.522059	0.271693	-0.20895		-0.206303		-0.205033
FGF14		-0.638959	0.126406	-0.186677		-0.220676	0.224743	-0.187507
SNTG1	0.34234	-0.468837	0.22879	0.203993				0.149453
SLC8A1	-0.130954	-0.440435		-0.247343			0.191666	-0.131446
DLG2	-0.139341	-0.76313				-0.225948	0.180393	-0.104643
IL1RAPL1	-0.153922	-0.420219		-0.119076		-0.132515		-0.121248
NCAM2	-0.172877	-0.283557			-0.171334	-0.140867	0.124812
SNHG14	-0.228225		0.600328	0.217443	-0.316905			0.243063
RALYL	-0.307644	-0.322222			-0.268959	-0.200176		0.130943
PTPRT		-0.145733	0.24157		0.243938		0.111329	-0.130607
TMEM132D		-0.339896	0.300463	-0.121843	0.14082			-0.176424
LRRC4C	-0.121302	-0.165831	0.432359		0.168601
AGBL4	-0.150513		0.110722	0.210675			0.297036
NAV3	-0.155586	-0.448159			-0.130358		0.20051
FBXL17	-0.175224			-0.135019	-0.110099			-0.120194
DPP6	-0.17675	-0.296228		-0.126656	0.145199
EPHA1-AS1	-0.177108		-0.10431		-0.555313		-0.10793
ADGRB3	-0.190894					-0.126941	0.529194	-0.234848
MIR99AHG	-0.222518	-0.248267			-0.150388	-0.110258
DGKB	-0.268539	-0.195524		0.10824			0.107894
AUTS2				-0.147534	0.134664		0.115798	-0.154328
CACNA1B		-0.512323	0.28419	0.156038			0.184671
CACNA1C		-0.496124		-0.160597	0.224049	-0.113806
FTX			0.227925	0.212958			0.125552	0.113719
GRIN2A			0.355245		0.226306		0.24747	0.120808
KCNIP4					1.27871	-0.307406	0.278138	-0.12681
LINGO2		-0.221295	0.424916		0.155944		0.285
MAGI2			0.221455	-0.172046	0.16296	-0.136755
PHACTR1			0.142443	-0.221362			0.13095	-0.16778
ZNF385B		-0.118125	0.230529	-0.13787			0.118014
TAFA2	0.128679		0.327614				0.465008
DYNC2I1	0.108714			0.217105				0.118838
ZMAT4	0.104693			-0.150885				-0.114193
GALNT17	-0.10553			-0.100644	0.13044
CTNND2	-0.107356				0.109631			-0.201367
PDZD2	-0.112307	0.178232		-0.302697
EFNA5	-0.114196	-0.191211		-0.246425
UTRN	-0.115661				-0.205266		-0.125008
DIAPH2	-0.117784		-0.112456		-0.144171
KIRREL3	-0.117999			-0.137378	0.161473
PRKCE	-0.119129			-0.148941				-0.145241
TMEM178B	-0.120452						0.122388	-0.116248
UPP2	-0.121245				-0.20857			0.126449
MLLT3	-0.12285				-0.38151		-0.166758
FGF7P3	-0.131426			0.224772				0.143604
DLGAP2	-0.13326	-0.154727			0.118255
CACNA2D1	-0.14112	-0.15295		-0.116621
NKAIN2	-0.141328	-0.161407		0.211883
RAPGEF5	-0.152109	0.180737		-0.16924
KCND2	-0.156013	-0.175882		-0.290131
MAPK10	-0.156121	-0.317322					0.290543
LRP1B	-0.165476				-0.304021	-0.116578
CDH12	-0.180258	-0.171428			-0.304361
SYT1	-0.183247				-0.276451	-0.147638
STXBP5L	-0.183929			0.30323			0.311269
SDK1	-0.206546				-0.292932		-0.139369
DMD	-0.279844				-0.25138		-0.216526
CHRM3		-0.514424		-0.195897				-0.123832
CNTN5		-0.272262	0.221086		0.182431
CNTNAP2			0.64801		0.141559	-0.13888
CSMD2			0.177182	-0.208448			0.128786
DANT2			0.218464	0.144203				0.114817
DPP10				0.141797	-0.192422	-0.114861
GRM7		-0.257259			0.165505		0.148192
IGF1R				-0.20148	0.172715			-0.184111
KHDRBS2		-0.347611	0.331261				0.134837
LDB2				-0.246549	0.141717			-0.185072
MYT1L		-0.227888		-0.145342	0.127315
NAV2				-0.13511			-0.123545	-0.168361
NRG3						-0.197185	0.240838	-0.175649
NRXN1		-0.332262				-0.149441	0.157385
OPCML		-0.218542			0.24167	-0.215584
PBX1				-0.230327			0.162912	-0.134944
POU6F2			0.169548	-0.17057			0.261635
PPP2R2B		0.189573	0.479676		0.12516
RGS6		-0.40317					-0.215067	-0.777144
RORA		-0.461793	0.328013		0.21524
SLC2A13			0.187936	-0.120903	0.171193
TENM2				-0.207389		-0.247589	0.177283
TMEM132B				-0.197846	0.144116			-0.121673
UBE2E2		-0.822258			0.12678		0.171454
ANKRD30BL	0.25774				0.489225
R3HDM2	0.150689				0.105089
NTRK2	0.108442			-0.159488
LSAMP	-0.105624	-0.549528
KCNMA1	-0.108536			-0.234134
SAMD12	-0.111073						0.155233
GPHN	-0.111698	-0.137058
KCTD16	-0.113682	-0.789646
CNKSR2	-0.114374	-0.149352
PCAT1	-0.114652				-0.409276
EXOC6B	-0.11744		0.138505
KHDRBS3	-0.117504		-0.187355
HECW1	-0.118809	-0.485918
RFX3	-0.121689	-0.441682
ESRRG	-0.125983				-0.137867
EPHA6	-0.131666	-0.541253
LRFN5	-0.134531	-0.667107
RAPGEF2	-0.134569	-0.258094
PDE4D	-0.141562			0.108968
SYN2	-0.141962			0.219262
UNC5C	-0.147725						0.165055
HS6ST3	-0.152088	-0.133764
PCDH7	-0.15337			-0.225735
LAMA2	-0.157018	-0.39258
GRIN2B	-0.158857	-0.300745
DAB1	-0.16856			-0.119747
ADGRL3	-0.184434	-0.360561
ST6GALNAC5	-0.184725	-0.565039
HCN1	-0.189003	-0.563592
CADM2	-0.191274					-0.21596
SLC4A10	-0.198435	-0.360362
NBEA	-0.199264	-0.464574
MCTP1	-0.216412	-0.153925
AFF3	-0.223394	-0.758698
NEGR1	-0.226156	-0.525339
MDGA2	-0.269645		0.176014
DPYD	-0.271054			0.17496
GRIA4	-0.298271	-0.46945
ADCY9				-0.10795	0.108073
AGAP1			0.114409	-0.165583
ASIC2			0.210946	-0.145459
ATP8A2				-0.110515	0.173104
BRINP3			0.188451				0.295094
CA10				0.141705	0.17839
CAMK1D				-0.161972	0.204069
CAMK2A				-0.219704	0.300865
CENPC					-0.142179		-0.162744
CFAP221				0.234767				0.200874
COPG2				0.225644				0.160487
CTNNA2					-0.163806	-0.118334
DLGAP1		0.112673					0.368731
DOCK3		-0.133259	0.138325
FLRT2		-0.307844						-0.211406
GLDN							0.129564	0.10566
GNG12-AS1			0.286734					0.224469
GRM5		-0.277891					0.100366
HSPA12A				-0.433816	0.114579
IQCJ-SCHIP1		-0.155558			0.352803
KAZN		0.220999					0.199706
KCND3			0.157926	-0.198792
KCNH7		-0.212456					0.20905
KCNQ3		-0.310429			0.118804
LRRTM4		-0.254641	-0.150772
MBD5		-0.439927	0.156454
MTUS2		-0.752861	0.188713
NRCAM		0.348723			0.217295
PLCB1		0.107787		-0.131354
PPP3CA		-0.160942		-0.170181
PRKCB				-0.199923				-0.127792
PTCHD4			0.195888				0.150263
PTPRD					0.264199	-0.213251
PTPRN2				-0.296192	0.252058
RBFOX1					0.160593	-0.253669
RBFOX3				-0.27349	0.285244
RGS7		0.290895			0.290832
RORB			0.128531				0.200462
SETD3					0.485308	-0.275874
SNAP91			0.198254	0.18901
SPOCK1			0.138931				0.138115
SYPL1					0.301207	-0.155832
THRB		-0.383713						-0.114789
TRHDE			0.300285				0.218435
WWOX					-0.161676		-0.227454
ZNF248				0.237724				0.187736
ANKRD17	0.302727
DCAF6	0.298138
CIT	0.199175
ZNF518A	0.18946
MPP7	0.175524
SREBF2	0.171749
ANKRD36C	0.169117
ZBBX	0.158602
TENT2	0.153349
MSRA	0.125409
PAK1	0.121242
PDE4DIPP2	0.117998
TRPM3	0.11063
OXR1	0.10484
CABP1	0.104543
FBXW7	0.103688
FER	-0.101775
BTBD9	-0.103322
DOCK4	-0.103562
GRIA1	-0.103845
FSTL4	-0.104884
LY86-AS1	-0.104885
ARNT2	-0.106576
GPM6A	-0.120888
ARHGAP26	-0.122699
CHL1	-0.12303
NFIA	-0.123057
SEMA3A	-0.125349
SATB2	-0.128111
ANKS1B	-0.129068
CADPS	-0.129267
NECAB1	-0.129492
KCTD1	-0.129795
TRAF3	-0.132192
RCAN2	-0.133467
AK5	-0.136131
GPC5	-0.139946
PRANCR	-0.140509
FAT3	-0.146142
RIMS1	-0.149251
ATXN1	-0.151143
KCNB2	-0.151359
CHN1	-0.154164
LIMCH1	-0.158789
LRMDA	-0.159452
PTPRK	-0.161119
OLFM3	-0.163649
PPFIA2	-0.165404
GRIA3	-0.165442
SORBS2	-0.175696
ATRNL1	-0.188206
CCSER1	-0.192223
CFAP61	-0.194784
GABRB3	-0.197974
AFF2	-0.203191
GPC6	-0.205634
ARPP21	-0.214709
SPOCK3	-0.22293
KIAA1217	-0.249312
GRIA2	-0.256797
NDST3	-0.267462
CBLN2	-0.275773
MIR137HG	-0.303238
ADARB2							0.223965
ADGRL2				-0.130947
AGBL3				0.208599
ANO5				0.108004
ARAP2								0.179267
ARHGAP10				-0.182638
ARHGAP39			0.13545
ARL15								-0.116523
ARMC9					0.142969
ASB3								0.103278
ATP2B2					0.221884
B3GALT1				-0.131283
B3GLCT							0.128893
BACH2			0.179465
BCL11B					-0.19345
BRINP1			0.229027
C11orf49					-0.111891
CACNA1A					0.155428
CACNA2D3					0.240602
CACNB2				0.137729
CADPS2		-0.312225
CDH18		-0.766053
CDH20			0.260419
CDKAL1					-0.287473
CELF2							0.124072
CELF4					0.278378
CLASP2				0.296278
CLSTN2								-0.121193
CNNM2					0.110506
CNTN1		-0.430895
CNTN4		-0.279212
COL21A1				-0.154026
CORO2B			0.137718
CPNE4			0.254663
CTNNA1								0.128377
CTTNBP2			0.146229
CUX1				-0.341592
CUX2				-0.19363
DAPK1					0.288755
DCLK1							0.139788
DGKI		0.216267
DLC1					-0.178589
DNAAF9				0.134915
DNAH14								0.116383
DSCAM		-0.574659
DST								-0.102575
DYM					-0.247698
EDIL3				-0.123435
EFCAB13				0.121381
FAM13A					-0.118839
FAM189A1							0.156647
FGF12				-0.216641
FGF13			0.157714
FHIT						-0.114835
FMN1		-0.232562
FRMD4A								-0.163749
FRMD5			0.244263
FRMPD4		-0.473984
GABRB1		-0.272887
GABRB2							0.103967
GABRG3							0.138518
GALNTL6		-0.201301
GCM1					-0.242372
GPM6B				-0.104162
GRID2							0.193835
GRIK2		-0.149797
GRM5P1					0.111231
HDAC4							-0.116005
HECW2					0.134539
HIVEP2				-0.153452
HMGB1						-0.109261
HMGN3								0.193635
HTR1F			0.160139
HYDIN2								0.122717
IFT172					-0.412512
IL1RAPL2							0.12957
IL2RA					-0.38445
ITFG1				0.103388
JMJD1C					0.150184
KALRN		0.102618
KCNC2				-0.106347
KCNH1					0.117787
KCNJ6							0.114676
KCNQ5		-0.692001
KIAA1328				0.131627
KSR2				-0.123715
LCORL					-0.12269
LRRC7							0.120982
MACROD2		-0.193599
MAGI3			0.106307
MAP2		-0.152266
MBNL2				-0.135272
MGAT5				-0.229108
MICAL3				-0.13617
MIR100HG							-0.193409
MRTFB				0.168759
MTERF1								0.18734
MYO16							0.191524
MYO9A				0.200917
MYRIP			0.239559
NALCN				0.103077
NCALD				-0.102794
NDUFA6-DT					-0.278844
NEDD4L								-0.101946
NELL1					-0.161517
NLGN1								0.129644
NPAS3							-0.180031
NRG1							0.260649
NRXN3					0.159105
NSMAF				0.118066
NTRK3				-0.186623
OXSR1					-0.291763
PAM					-0.135387
PANTR1				-0.15945
PAPSS2								0.117299
PDE10A						0.134088
PIP4K2A					-0.101015
PKD2								0.102946
PLAGL1								0.102752
PLPP7				0.262758
PLXDC2				-0.11479
PLXNA2				-0.161977
PLXNA4				-0.109313
PPM1L					0.131557
PPP1R21				0.251458
PRKACB				0.108441
PRKG1							0.151122
PRPF4B					-0.103288
PRR16							0.137115
PTPRO							0.139808
R3HDM1				0.180207
RBM39					-0.193989
RBM6					0.13278
RFX2				-0.119852
RHBDL3				-0.12467
RIF1					-0.142503
RIMS2							0.29945
RORB-AS1								0.243861
SCAPER				0.163535
SCD5							0.137762
SEC22A								0.136826
SEPTIN2				0.183116
SETBP1				-0.174632
SETD2					-0.135582
SGCD		-0.104895
SHISA9					0.221444
SLC13A3				0.135605
SLC16A7							0.106452
SLC22A25			0.158741
SLC35F3		-0.211822
SLC35F4							0.20169
SLC44A5				0.188544
SLC9B2				0.102656
SMARCA1						-0.113046
SMYD3		-0.220625
SORCS1							0.192437
SORCS3					-0.106928
SOX6						-0.137347
SPIDR			0.231562
SRSF11								0.118472
STAG1					-0.166298
SUSD4								0.145371
SUZ12P1					0.187785
SYNDIG1							0.14129
TENM4				-0.166685
TESPA1					-0.163996
TJP1				-0.12423
TMEM108		-0.861493
TNR							0.114516
TSC22D1					0.109147
TSNAXIP1							-0.19045
TTLL5					-0.413048
UBE2E3							0.138161
UBE3A								0.182899
UNC5D					0.242587
VAV3			0.151181
WDPCP								0.163123
XKR4							0.100063
ZBTB16				-0.157143
ZDHHC14				-0.190374
ZFYVE28					0.154554
ZMYND11			0.166969
ZNF131					-0.14474
ZNF706								-0.107769
